# Thiolutin has complex effects in vivo but is a direct inhibitor of RNA Polymerase II in vitro

**DOI:** 10.1101/2021.05.05.442806

**Authors:** Chenxi Qiu, Payal Arora, Indranil Malik, Amber J. Laperuta, Emily M. Pavlovic, Scott Ugochukwu, Mandar Naik, Craig Kaplan

## Abstract

Thiolutin is a natural product transcription inhibitor with an unresolved mode of action. Thiolutin and the related dithiolopyrrolone holomycin chelate Zn^2+^ and previous studies have concluded that RNA Polymerase II (Pol II) inhibition *in vivo* is indirect. Here, we present chemicogenetic and biochemical approaches to investigate thiolutin’s mode of action in *Saccharomyces cerevisiae*. We identify mutants that alter sensitivity to thiolutin. We provide genetic evidence that thiolutin causes oxidation of thioredoxins *in vivo* and that thiolutin both induces oxidative stress and interacts functionally with multiple metals including Mn^2+^ and Cu^2+^, and not just Zn^2+^. Finally, we show direct inhibition of RNA polymerase II (Pol II) transcription initiation by thiolutin *in vitro* in support of classical studies that thiolutin can directly inhibit transcription *in vitro*. Inhibition requires both Mn^2+^ and appropriate reduction of thiolutin as excess DTT abrogates its effects. Pause prone, defective elongation can be observed *in vitro* if inhibition is bypassed. Thiolutin effects on Pol II occupancy *in vivo* are widespread but major effects are consistent with prior observations for Tor pathway inhibition and stress induction, suggesting that thiolutin use *in vivo* should be restricted to studies on its modes of action and not as an experimental tool.
