## Supplementary material for "Thiolutin has complex effects in vivo but is a direct inhibitor of RNA Polymerase II in vitro": Table S1 Variomics Candidates

### Sheet: Isolates
Candidate Number	Class	Plasmid dependence	Dominance	Gene	Mutation
15	Essential	N.A.	No	PRO3	H75Q, I268T
16	Essential	N.A.	No	PRO3	WT
42	Essential	N.A.	No	PRO3	WT
220	Non-essential	Yes	Yes	SNQ2	R307 silent (AGA->AGG), P1358 silent (CCT->CCC)
221	Non-essential	Yes	Yes	SNQ2	R307 silent (AGA->AGG), P1358 silent (CCT->CCC)
7	Essential	N.A.	No	TRR1	T76A
9	Essential	N.A.	No	TRR1	S242G
186	Non-essential	Yes	Yes	YAP1	D382G, E516G, S567G, N581D
211	Non-essential	Yes	Yes	YAP1	V260I, T312A, S528P
24	Non-essential	Yes	No	YAP6	H93Y, C-terminal truncation yap6∆368-383
27	Non-essential	Yes	No	YAP6	L6 silent mutation (TTG->CTG), Q152R, C-terminal truncation yap6∆368-383
28	Non-essential	Yes	No	YAP6	G80 silent mutation (GGT->GGC), S218 silent mutation (TCA->TCG), C-terminal truncation yap6∆368-383
31	Non-essential	Yes	No	YAP6	Upstream mutation (T->C), A179T, C-terminal truncation yap6∆380-383
33	Non-essential	Yes	No	YAP6	WT
44	Non-essential	Yes	Yes	YRR1	V499 silent mutation (GTA->GTG), T610 silent mutation (ACA->ACG), N703D
46	Non-essential	Yes	Yes	YRR1	Y134C, Y165C, K493E, T696 silent mutation (ACC->ACA), N703D, T802 silent mutation (ACT->ACC)
Notes:
1. Only these mutants are chosen to be reported, because they are the only ones that consistently came out from the screening and passed the filter. Mutants that do not depend on plasmid and also recessive are good signs of spontaneous suppressors.
2. Candidate 221 has the exact same mutations with candidate 220, and is likely the same allele that was independently isolated twice.
