## Supplementary material for "Thiolutin has complex effects in vivo but is a direct inhibitor of RNA Polymerase II in vitro": Table S2 Strains and Primers

### Sheet: Yeast Strains
Strain number	Genotype	Mating Type	Comments
CKY457	leu2∆1 ura3-52 trp1∆63 his3∆200 lys2-128∂	a	Wild type strain
CKY767	his3Δ1 leu2Δ0 met15Δ0 ura3Δ0	a	BY4741
CKY769	his3Δ1/his3Δ1 leu2Δ0/leu2Δ0 LYS2/lys2Δ0 met15Δ0/MET15 ura3Δ0/ura3Δ0	a/alpha	BY4743
CKY1132	ura3-52 his3∆200 leu2∆1 or ∆0 trp1∆63 met15∆0 lys2-128∂ rpb1∆::CLONATMX RPB3::3XFLAG::kanMX kanMX::TEFp::YLR454w	alpha	YLR454W promoter was replaced with TEF1 promoter. RPB3 was 3XFLAG tagged. For in vivo transcription shutoff and Pol II chromatin IP
CKY1327	leu2∆1 ura3-52 trp1∆63 his3∆200 lys2-128∂ yap1Δ::hphNT1	a	CKY457 with yap1Δ, for testing thiolutin sensitivity.
CKY1328	leu2∆1 ura3-52 trp1∆63 his3∆200 lys2-128∂ yap1Δ::hphNT1	a	CKY457 with yap1Δ, for testing thiolutin sensitivity.
CKY1329	leu2∆1 ura3-52 trp1∆63 his3∆200 lys2-128∂ yrr1Δ::kanMX	a	CKY457 with yrr1Δ, for testing thiolutin sensitivity.
CKY1330	leu2∆1 ura3-52 trp1∆63 his3∆200 lys2-128∂ yrr1Δ::kanMX	a	CKY457 with yrr1Δ, for testing thiolutin sensitivity.
CKY1342	leu2∆1 ura3-52 trp1∆63 his3∆200 lys2-128∂	alpha	CKY457 with mating type switched to alpha via GAL-HO plasmid (plasmid removed). For bulk-segregant analysis.
CKY1419	leu2∆1 ura3-52 trp1∆63 his3∆200 lys2-128∂ pdr1Δ::natNT2	a	CKY457 with pdr1Δ, for testing thiolutin sensitivity.
CKY1420	leu2∆1 ura3-52 trp1∆63 his3∆200 lys2-128∂ pdr1Δ::natNT2	a	CKY457 with pdr1Δ, for testing thiolutin sensitivity.
CKY1604	leu2∆1 ura3-52 trp1∆63 his3∆200 lys2-128∂ snq2∆::KlacTRP1	a	CKY457 with snq2∆, for testing thiolutin sensitivity.
CKY1605	leu2∆1 ura3-52 trp1∆63 his3∆200 lys2-128∂ snq2∆::KlacTRP1	a	CKY457 with snq2∆, for testing thiolutin sensitivity.
CKY1608	leu2∆1 ura3-52 trp1∆63 his3∆200 lys2-128∂ trr2∆::kanMX	a	CKY457 with trr2∆, for testing thiolutin sensitivity.
CKY1609	leu2∆1 ura3-52 trp1∆63 his3∆200 lys2-128∂ trr2∆::kanMX	a	CKY457 with trr2∆, for testing thiolutin sensitivity.
CKY1610	leu2∆1 ura3-52 trp1∆63 his3∆200 lys2-128∂ trx1∆::natNT2	a	CKY457 with trx1∆, for testing thiolutin sensitivity.
CKY1611	leu2∆1 ura3-52 trp1∆63 his3∆200 lys2-128∂ trx1∆::natNT2	a	CKY457 with trx1∆, for testing thiolutin sensitivity.
CKY1612	leu2∆1 ura3-52 trp1∆63 his3∆200 lys2-128∂ trx2∆::kanMX	a	CKY457 with trx2∆, for testing thiolutin sensitivity.
CKY1613	leu2∆1 ura3-52 trp1∆63 his3∆200 lys2-128∂ trx2∆::kanMX	a	CKY457 with trx2∆, for testing thiolutin sensitivity.
CKY1650	leu2∆1 ura3-52 trp1∆63 his3∆200 lys2-128∂ trr1∆::hphNT1	a	CKY457 with trr1∆, for testing thiolutin sensitivity.
CKY1651	leu2∆1 ura3-52 trp1∆63 his3∆200 lys2-128∂ trr1∆::hphNT1	a	CKY457 with trr1∆, for testing thiolutin sensitivity.
CKY1932	leu2∆1 ura3-52 trp1∆63 his3∆200 lys2-128∂ tsa1∆::kanMX	a	CKY457 with tsa1∆, for testing thiolutin sensitivity.
CKY1933	leu2∆1 ura3-52 trp1∆63 his3∆200 lys2-128∂ tsa1∆::kanMX	a	CKY457 with tsa1∆, for testing thiolutin sensitivity.
CKY1934	leu2∆1 ura3-52 trp1∆63 his3∆200 lys2-128∂ zap1∆::natNT2	a	CKY457 with zap1∆, for testing thiolutin sensitivity.
CKY1935	leu2∆1 ura3-52 trp1∆63 his3∆200 lys2-128∂ zap1∆::natNT2	a	CKY457 with zap1∆, for testing thiolutin sensitivity.
CKY1984	leu2∆1 ura3-52 trp1∆63 his3∆200 lys2-128∂ trx2∆::kanMX trx1∆::natNT2	a	CKY457 with trx1∆trx2∆, for testing thiolutin sensitivity.
CKY1985	leu2∆1 ura3-52 trp1∆63 his3∆200 lys2-128∂ trx2∆::kanMX trx1∆::natNT2	a	CKY457 with trx1∆trx2∆, for testing thiolutin sensitivity.
CKY1986	leu2∆1 ura3-52 trp1∆63 his3∆200 lys2-128∂ sod1∆::hphNT1	a	CKY457 with sod1∆, for testing thiolutin sensitivity.
CKY1987	leu2∆1 ura3-52 trp1∆63 his3∆200 lys2-128∂ sod1∆::hphNT1	a	CKY457 with sod1∆, for testing thiolutin sensitivity.
CKY2038	leu2∆1 ura3-52 trp1∆63 his3∆200 lys2-128∂ yap1::EGFP::kanMX	a	CKY457 with Yap1 tagged with EGFP, for visualizing Yap1 cellular localization.
CKY2040	leu2∆1 ura3-52 trp1∆63 his3∆200 lys2-128∂ pdr5∆::natNT2	a	CKY457 with pdr5∆, for testing thiolutin sensitivity.
CKY2041	leu2∆1 ura3-52 trp1∆63 his3∆200 lys2-128∂ pdr5∆::natNT2	a	CKY457 with pdr5∆, for testing thiolutin sensitivity.
CKY2046	leu2∆1 ura3-52 trp1∆63 his3∆200 lys2-128∂ trx2∆::kanMX trx1∆::natNT2 trr1∆::hphNT1	a	CKY457 with trr1∆trx1∆trx2∆, for testing thiolutin sensitivity.
CKY2047	leu2∆1 ura3-52 trp1∆63 his3∆200 lys2-128∂ trx2∆::kanMX trx1∆::natNT2 trr1∆::hphNT1	a	CKY457 with trr1∆trx1∆trx2∆, for testing thiolutin sensitivity.
CKY2132	his3Δ1/his3Δ1 leu2Δ0/leu2Δ0 LYS2/lys2Δ0 met15Δ0/MET15 ura3Δ0/ura3Δ0 erv1∆::hphNT1/ERV1	a/alpha	BY4743 with erv1∆, for validating bar-seq results
CKY2133	his3Δ1/his3Δ1 leu2Δ0/leu2Δ0 LYS2/lys2Δ0 met15Δ0/MET15 ura3Δ0/ura3Δ0 erv1∆::hphNT1/ERV1	a/alpha	BY4743 with erv1∆, for validating bar-seq results
CKY2134	his3Δ1 leu2Δ0 met15Δ0 ura3Δ0 gcn5∆::hphNT1	a	BY4741 with gcn5∆, for validating bar-seq results
CKY2135	his3Δ1 leu2Δ0 met15Δ0 ura3Δ0 gcn5∆::hphNT1	a	BY4741 with gcn5∆, for validating bar-seq results
CKY2136	his3Δ1/his3Δ1 leu2Δ0/leu2Δ0 LYS2/lys2Δ0 met15Δ0/MET15 ura3Δ0/ura3Δ0 mia40∆::hphNT1/MIA40	a/alpha	BY4743 with mia40∆, for validating bar-seq results
CKY2137	his3Δ1/his3Δ1 leu2Δ0/leu2Δ0 LYS2/lys2Δ0 met15Δ0/MET15 ura3Δ0/ura3Δ0 mia40∆::hphNT1/MIA40	a/alpha	BY4743 with mia40∆, for validating bar-seq results
CKY2138	his3Δ1/his3Δ1 leu2Δ0/leu2Δ0 LYS2/lys2Δ0 met15Δ0/MET15 ura3Δ0/ura3Δ0 pre10∆::hphNT1/PRE10	a/alpha	BY4743 with pre10∆, for validating bar-seq results
CKY2139	his3Δ1/his3Δ1 leu2Δ0/leu2Δ0 LYS2/lys2Δ0 met15Δ0/MET15 ura3Δ0/ura3Δ0 pre10∆::hphNT1/PRE10	a/alpha	BY4743 with pre10∆, for validating bar-seq results
CKY2140	his3Δ1/his3Δ1 leu2Δ0/leu2Δ0 LYS2/lys2Δ0 met15Δ0/MET15 ura3Δ0/ura3Δ0 pup1∆::hphNT1/PUP1	a/alpha	BY4743 with pup1∆, for validating bar-seq results
CKY2141	his3Δ1/his3Δ1 leu2Δ0/leu2Δ0 LYS2/lys2Δ0 met15Δ0/MET15 ura3Δ0/ura3Δ0 pup1∆::hphNT1/PUP1	a/alpha	BY4743 with pup1∆, for validating bar-seq results
CKY2142	his3Δ1 leu2Δ0 met15Δ0 ura3Δ0 ssn3∆::natNT2	a	BY4741 with ssn3∆, for validating bar-seq results
CKY2143	his3Δ1 leu2Δ0 met15Δ0 ura3Δ0 ssn3∆::natNT2	a	BY4741 with ssn3∆, for validating bar-seq results
CKY2144	his3Δ1/his3Δ1 leu2Δ0/leu2Δ0 LYS2/lys2Δ0 met15Δ0/MET15 ura3Δ0/ura3Δ0 rpn5∆::hphNT1/RPN5	a/alpha	BY4743 with rpn5∆, for validating bar-seq results
CKY2145	his3Δ1/his3Δ1 leu2Δ0/leu2Δ0 LYS2/lys2Δ0 met15Δ0/MET15 ura3Δ0/ura3Δ0 rpn5∆::hphNT1/RPN5	a/alpha	BY4743 with rpn5∆, for validating bar-seq results
CKY2146	his3Δ1/his3Δ1 leu2Δ0/leu2Δ0 LYS2/lys2Δ0 met15Δ0/MET15 ura3Δ0/ura3Δ0 rrp4∆::hphNT1/RRP4	a/alpha	BY4743 with rrp4∆, for validating bar-seq results
CKY2147	his3Δ1/his3Δ1 leu2Δ0/leu2Δ0 LYS2/lys2Δ0 met15Δ0/MET15 ura3Δ0/ura3Δ0 rrp4∆::hphNT1/RRP4	a/alpha	BY4743 with rrp4∆, for validating bar-seq results
CKY2148	his3Δ1/his3Δ1 leu2Δ0/leu2Δ0 LYS2/lys2Δ0 met15Δ0/MET15 ura3Δ0/ura3Δ0 rrp46∆::hphNT1/RRP46	a/alpha	BY4743 with rrp46∆, for validating bar-seq results
CKY2149	his3Δ1/his3Δ1 leu2Δ0/leu2Δ0 LYS2/lys2Δ0 met15Δ0/MET15 ura3Δ0/ura3Δ0 rrp46∆::hphNT1/RRP46	a/alpha	BY4743 with rrp46∆, for validating bar-seq results
CKP025	ura4-D18 rpb3+::6gly-3Flag-ura4+	h-	Gifted from Stirling Churchman

### Sheet: Primers
Primers	Sequence	Function
CKO1401	AAATGGTTGGcctgcaggGATGTCCACGAGGTCTCT	Used to amplify the Uptag of yeast deletion library for BAR-seq
CKO1402	TGACTGGAGTTCAGACGTGTGCTCTTCCGATCTgcacgtcaagactgtcaagg	Used to amplify the Uptag of yeast deletion library for BAR-seq
CKO1403	AAATGGTTGGcgccggcgCGGTGTCGGTCTCGTAG	Used to amplify the Untag of yeast deletion library for BAR-seq
CKO1404	TGACTGGAGTTCAGACGTGTGCTCTTCCGATCTgaagttaagtgcgcagaaag	Used to amplify the Untag of yeast deletion library for BAR-seq
